# Explainable machine learning models for glioma subtype classification and survival prediction

**DOI:** 10.1101/2025.06.24.661085

**Authors:** Olga Vershinina, Victoria Turubanova, Mikhail Krivonosov, Arseniy Trukhanov, Mikhail Ivanchenko

## Abstract

Gliomas are complex and heterogeneous brain tumors characterized by an unfavorable clinical course and a fatal prognosis, which can be improved by an early determination of tumor kind. Here, we develop explainable machine learning (ML) models for classifying three major glioma subtypes (astrocytoma, oligodendroglioma, and glioblastoma) and predicting survival rates based on RNA-seq data. Thirteen key genes (*TERT, NOX4, MMP9, TRIM67, ZDHHC18, HDAC1, TUBB6, ADM, NOG, CHEK2, KCNJ11, KCNIP2*, and *VEGFA*) proved to be closely associated with glioma subtypes as well as survival. The Support Vector Machine (SVM) turned out to be the optimal classification model with the balanced accuracy of 0.816 and the area under the receiver operating characteristic curve (AUC) of 0.896 for the test datasets. The Case-Control Cox regression model (CoxCC) proved best for predicting survival with the Harrell’s C-index of 0.809 and 0.8 for the test datasets. Using SHapley Additive exPlanations (SHAP) we reveal the gene expression influence on the outputs of both models, thus enhancing the transparency of the prediction generation process. The results indicate that the developed models could serve as a valuable practical tool for clinicians, assisting them in diagnosing and determining optimal treatment strategies for patients with glioma.

**Simple Summary:** Distinguishing glioma subtypes and assessing patient survival is a non-trivial task due to the high heterogeneity of these brain tumors. Accurate diagnosis is a critical step in developing treatment tactics. In this study, using publicly available RNA sequencing data, we identified a set of key genes and built explainable AI models to classify the major glioma subtypes (astrocytoma, oligodendroglioma, and glioblastoma) and predict patient survival. Experiments evaluating the models demonstrated their ability to generate highly accurate predictions. At the same time, the explainable artificial intelligence approach allowed us to identify relationships between the expression levels of the selected genes and the predictions of the models. Taken together, the obtained results indicate the potential of our predictive models for glioma diagnosis.
