## Supplementary material for "Explainable machine learning models for glioma subtype classification and survival prediction": Supplementary Table S2.xlsx

### Sheet: Лист1
Supplementary Table S2. List of 84 genes associated with glioma subtypes, obtained using two feature selection methods.
Feature (gene)
ABCC8
ADARB2
ADM
AMER3
AMZ1
ANXA2
ATOH8
B3GNT7
BCAT1
CACNG2
CD248
CD276
CD58
CDHR1
CHEK2
CHI3L1
COL3A1
COL4A1
COL4A2
COL5A2
COL8A1
CRTAC1
CUX2
DMBX1
EMP3
EN1
EVC2
FAM133A
FAM155A
GAS2L3
GJC1
GNAL
GNL2
GPX7
HDAC1
HIP1R
HOXA5
IBSP
IGFBP2
IKBIP
INSM2
ITGA5
KCNIP2
KCNJ11
KCNK3
LDHA
LHX5
MAGOH
MMD2
MMP9
NOG
NOX4
NSG2
PDPN
PLAT
PLEK2
PLOD1
PRLHR
PYGL
RASL10A
RGR
RHBDL3
SCMH1
SDC1
SERPINH1
SMS
SPOCD1
STK40
SVOP
SYT15
TERT
TNFRSF12A
TNR
TPRG1
TRIM67
TRPM8
TUBB6
TXLNA
UNC79
VEGFA
VIM
XKR7
ZDHHC18
ZDHHC22
