## Supplementary material for "Explainable machine learning models for glioma subtype classification and survival prediction": Supplementary Table S3.xlsx

### Sheet: Sheet1
Supplementary Table S3. Expanded results for glioma subtype prediction based on 84 genes.
Model	BA_train	AUC_train	LogLoss_train	BA_cv	AUC_cv	LogLoss_cv	BA_test	AUC_test	LogLoss_test	BA_external_test	AUC_external_test	LogLoss_external_test
GANDALF	0.792687	0.920236	0.558859	0.824012	0.928986	0.505832	0.807826	0.891002	0.609967	0.785316	0.911864	0.571487
kNN	0.802025	0.928263	0.521347	0.805155	0.918964	0.64333	0.80502	0.884499	0.627382	0.793558	0.902151	1.12799
SVM	0.843211	0.954035	0.4202	0.822989	0.929587	0.511631	0.804836	0.90155	0.590311	0.820683	0.900105	0.635375
LightGBM	0.851636	0.966241	0.422805	0.833488	0.929208	0.50949	0.778405	0.881021	0.642318	0.780665	0.89338	0.616786
TabNet	0.83008	0.940885	0.504086	0.8256	0.927189	0.51945	0.777372	0.903516	0.595553	0.784122	0.876103	0.692384
XGBoost	0.842553	0.95693	0.431306	0.826088	0.93185	0.499577	0.775046	0.889301	0.633998	0.775138	0.884722	0.636446
RF	0.93438	0.992819	0.262872	0.821018	0.926747	0.602412	0.771872	0.895614	0.608993	0.78024	0.886943	0.787701
ERT	0.916816	0.988741	0.305207	0.826503	0.932033	0.519789	0.767479	0.884499	0.642155	0.787655	0.895286	0.627163
CatBoost	0.782502	0.90606	0.612318	0.842291	0.935226	0.486532	0.71436	0.874745	0.67279	0.727863	0.877021	0.676822
