## Supplementary material for "Explainable machine learning models for glioma subtype classification and survival prediction": Supplementary Table S4.xlsx

### Sheet: train dataset
Supplementary Table S4. Results of univariate Cox regression analysis for 13 selected genes, train dataset.
Feature	Hazard ratio (95% CI)	padj
TERT	1.19 (1.032-1.37)	0.0163342
NOX4	1.847 (1.597-2.14)	2.03804e-16
MMP9	1.747 (1.548-1.97)	4.21743e-19
TRIM67	0.624 (0.545-0.71)	1.00289e-11
ZDHHC18	1.39 (1.161-1.66)	0.000367768
HDAC1	1.546 (1.294-1.85)	1.83619e-06
TUBB6	1.92 (1.68-2.2)	2.95058e-21
ADM	1.746 (1.53-1.99)	2.03804e-16
NOG	0.531 (0.469-0.6)	1.31513e-22
CHEK2	1.708 (1.493-1.95)	9.59123e-15
KCNJ11	0.484 (0.425-0.55)	3.0304e-27
KCNIP2	0.526 (0.462-0.6)	1.27934e-21
VEGFA	1.94 (1.701-2.21)	2.83611e-22

### Sheet: test dataset
Supplementary Table S4. Results of univariate Cox regression analysis for 13 selected genes, test dataset.
Feature	Hazard ratio (95% CI)	padj
TERT	1.095 (0.858-1.4)	0.466321
NOX4	2.198 (1.709-2.83)	1.22975e-09
MMP9	2.257 (1.736-2.93)	1.41195e-09
TRIM67	0.336 (0.247-0.46)	1.01258e-11
ZDHHC18	1.943 (1.562-2.42)	2.47824e-09
HDAC1	2.67 (2.0-3.56)	5.98903e-11
TUBB6	3.065 (2.33-4.03)	7.51868e-15
ADM	2.328 (1.79-3.03)	4.76613e-10
NOG	0.416 (0.325-0.53)	8.53631e-12
CHEK2	2.387 (1.833-3.11)	1.91492e-10
KCNJ11	0.369 (0.288-0.47)	1.08871e-14
KCNIP2	0.269 (0.198-0.36)	2.76511e-16
VEGFA	1.953 (1.576-2.42)	1.33601e-09

### Sheet: external test dataset
Supplementary Table S4. Results of univariate Cox regression analysis for 13 selected genes, external test dataset.
Feature	Hazard ratio (95% CI)	padj
TERT	1.601 (1.39-1.84)	6.70139e-11
NOX4	2.412 (2.087-2.79)	3.03848e-32
MMP9	2.396 (2.091-2.74)	1.33629e-35
TRIM67	0.462 (0.395-0.54)	8.29873e-22
ZDHHC18	1.89 (1.627-2.2)	9.28297e-17
HDAC1	2.025 (1.725-2.38)	6.92099e-18
TUBB6	2.091 (1.83-2.39)	3.69818e-27
ADM	2.336 (2.031-2.69)	3.15955e-32
NOG	0.404 (0.353-0.46)	1.68279e-38
CHEK2	2.309 (1.993-2.67)	1.21286e-28
KCNJ11	0.484 (0.424-0.55)	6.67767e-27
KCNIP2	0.446 (0.387-0.51)	1.21286e-28
VEGFA	2.1 (1.862-2.37)	5.13642e-33
