## Supplementary material for "Explainable machine learning models for glioma subtype classification and survival prediction": Supplementary Table S5.xlsx

### Sheet: Sheet1
Supplementary Table S5. Expanded results for glioma patient survival prediction based on 13 genes.
Model	C_index_train	IBS_train	mean(AUROC)_train	C_index_cv	IBS_cv	mean(AUROC)_cv	C_index_test	IBS_test	mean(AUROC)_test	C_index_external_test	IBS_external_test	mean(AUROC)_external_test
RSF	0.851484	0.103393	0.89424	0.780611	0.154537	0.801573	0.815446	0.348842	0.907277	0.816469	0.103314	0.84606
PCHazard	0.810724	0.121248	0.853274	0.786945	0.142548	0.808451	0.813737	0.112816	0.900959	0.782964	0.130529	0.844274
EST	0.809533	0.133021	0.851658	0.778956	0.164177	0.819664	0.813069	0.459959	0.902414	0.814861	0.107189	0.849106
CoxPH	0.783381	0.140929	0.828198	0.765032	0.162544	0.810172	0.812079	0.394405	0.904834	0.802707	0.103621	0.836447
CoxCC	0.80241	0.123123	0.854382	0.790078	0.140953	0.81783	0.808591	0.11139	0.897431	0.800124	0.138199	0.847138
XGBSE-DBCE	0.919059	0.0588201	0.960376	0.777937	0.146619	0.822118	0.803663	0.136356	0.894195	0.79928	0.154397	0.827676
XGBSE-KN	0.858099	0.0951742	0.917824	0.783829	0.139701	0.817661	0.799901	0.118178	0.879656	0.812013	0.13902	0.834481
N-MTLR	0.80787	0.122387	0.833607	0.787238	0.138133	0.802623	0.795922	0.119438	0.89628	0.78381	0.128719	0.834075
DeepSurv	0.800073	0.131616	0.844028	0.787255	0.140922	0.824925	0.786619	0.121114	0.88022	0.78583	0.142692	0.827993
